# Cardio PyMEA: A user-friendly, open-source Python application for cardiomyocyte microelectrode array analysis

**DOI:** 10.1101/2022.03.25.485780

**Authors:** Christopher S. Dunham, Madelynn E. Mackenzie, Haruko Nakano, Alexis R. Kim, Atsushi Nakano, Adam Z. Stieg, James K. Gimzewski

## Abstract

Open source analytical software for the analysis of electrophysiological cardiomyocyte data offers a variety of new functionalities to complement closed-source, proprietary tools. Here, we present the Cardio PyMEA application, a free, modifiable, and open source program for the analysis of microelectrode array (MEA) data obtained from cardiomyocyte cultures. Cardio PyMEA was written entirely in Python 3 to provide an accessible, integrated workflow that possesses a user-friendly graphical user interface (GUI) written in PyQt5 to allow for performant, cross-platform utilization. This application makes use of object-oriented programming (OOP) principles to facilitate the relatively straightforward incorporation of custom functionalities, e.g. power law analysis, that suit the needs of the user. Cardio PyMEA is available as an open source application under the terms of the GNU General Public License (GPL). The source code for Cardio PyMEA can be downloaded from Github at the following repository: https://github.com/csdunhamUC/cardio_pymea.
