## Supplementary material for "Cardio PyMEA: A user-friendly, open-source Python application for cardiomyocyte microelectrode array analysis": S3 File - Example batch file

### Sheet: Sheet1
file_dir	file_name	min_pk_height	min_pk_dist	sample_frequency	toggle_trunc	trunc_start	trunc_end	toggle_silence	silenced_electrodes
insert_your_batch_directory_here/Franky_S1	Day 1 oct24 4pm.txt	75	1000	1000	0			1	M5
insert_your_batch_directory_here/Franky_S1	Day 2 oct25 12pm.txt	100	1000	1000	0			1	F11, E11, K5, K6, J12, H11
insert_your_batch_directory_here/Franky_S1	Day 3 oct26 2pm.txt	100	1000	1000	0			0
insert_your_batch_directory_here/Franky_S1	Day 4 oct27 7pm.txt	150	1000	1000	0			0
insert_your_batch_directory_here/Franky_S1	Day 5 oct28 430pm.txt	150	1000	1000	0			1	F11, F10, E11, E10, C10, J11, H10, H11, G9, G10, G11
insert_your_batch_directory_here/Franky_S1	Day 6 oct29 4pm0001.txt	150	1000	1000	1	3	20	0
insert_your_batch_directory_here/Franky_S1	Day 7 oct30 430pm.txt	150	1000	1000	1	1	18	0
insert_your_batch_directory_here/Franky_S1	Day8 oct31 330pm0001.txt	150	1000	1000	0			1	H1
insert_your_batch_directory_here/Franky_S1	Day9 Nov1 130pm.txt	150	1000	1000	0			1	M5
insert_your_batch_directory_here/Franky_S1	Day10 Nov2 2pm.txt	125	1000	1000	1	1	11	0
insert_your_batch_directory_here/Franky_S1	Day11 Nov3 430pm.txt	100	1000	1000	0			0
insert_your_batch_directory_here/Franky_S1	Day12 Nov4 5pm.txt	100	1000	1000	0			0
insert_your_batch_directory_here/Franky_S1	Day13 Nov5 4pm.txt	100	1000	1000	0			1	B8, B7, A7, A6, C2
insert_your_batch_directory_here/June_2018	Chip_9-6-11-18_Temp-37_1C.txt	100	1000	1000	0			1	E8, A9, K4, J8
insert_your_batch_directory_here/June_2018	Chip_9-6-13-18_Temp-37_1C.txt	100	1000	1000	0			1	F12
insert_your_batch_directory_here/June_2018	Chip_9-6-15-18_Temp-37_1C.txt	100	1000	1000	0			1	B7, A6, B6, A5, F4, F2, G3, J8
insert_your_batch_directory_here/Franky_S2	sample 2 Day1 oct 24.txt	40	500	1000	0			0
insert_your_batch_directory_here/Franky_S2	sample 2 Day1 oct 24 430pm.txt	80	500	1000	0			0
insert_your_batch_directory_here/Franky_S2	sample 2 Day2 oct 25 1230pm.txt	80	500	1000	1	0	16	1	B9, C5
insert_your_batch_directory_here/Franky_S2	sample 2 Day3 oct 26 2pm.txt	70	500	1000	0			0
insert_your_batch_directory_here/Franky_S2	sample 2 Day4 oct 27 1050am.txt	50	1000	1000	0			0
insert_your_batch_directory_here/Franky_S2	sample 2 Day4 oct 27 8pm.txt	50	1000	1000	0			0
insert_your_batch_directory_here/Franky_S2	sample 2 Day5 oct 28 5pm.txt	90	1000	1000	0			1	B3, B4
insert_your_batch_directory_here/Franky_S2	sample 2 Day6 oct 29 1100am.txt	130	800	1000	0			1	B3
insert_your_batch_directory_here/Franky_S2	sample 2 Day6 oct 29 430pm.txt	110	1000	1000	0			1	B3, B4
insert_your_batch_directory_here/Franky_S2	sample 2 Day7 oct 30 1100am.txt	100	1000	1000	0			1	B3, B4, M6
insert_your_batch_directory_here/Franky_S2	sample 2 Day7 oct 30 5pm.txt	100	1000	1000	0			1	B3
insert_your_batch_directory_here/Franky_S2	sample 2 Day8 oct 31 1045am.txt	140	1000	1000	0			1	B3
insert_your_batch_directory_here/Franky_S2	sample 2 Day8 oct 31 4pm.txt	140	1000	1000	0			1	B3, F3, H1, M6
insert_your_batch_directory_here/Franky_S2	sample 2 Day9 Nov 1 2pm.txt	130	1000	1000	0			1	E12, B3, J12
